# A Comparative Benchmark of Biomedical Language Models for Concept Normalization from Real-World Text

**DOI:** 10.64898/2026.09.19.752843

**Authors:** Anshul Verma, Abhijay, Manan Vangani, Satyartha Prakash, Kumardeep Chaudhary

**Affiliations:** CSIR-Institute of Genomics and Integrative Biology, New Delhi, 110007 India; Academy of Scientific and Innovative Research (AcSIR), Ghaziabad, 201002 India; Amity Institute of Biotechnology, Amity University, Noida, 201313 India

**Keywords:** Medical Concept Normalization, BERT, LLMs, UMLS, SNOMED CT, MedDRA, SapBERT, Qwen 2 Instruct

## Abstract

Patient-reported and clinically documented narratives often contain informal, fragmented and linguistically heterogeneous expressions, complicating medical concept normalization (MCN) and frequently necessitating pre-processing before terminology mapping. Despite rapid advances in biomedical language modeling, the comparative utility of representation models for MCN and their integration with instruction-tuned LLMs in automated normalization workflows remain underexplored. In this study, we systematically benchmarked 15 general, biomedical and clinical transformer-based representation models together with 12 instruction-tuned LLMs across 12,713 instances from five established datasets: TAC2017_ADR, TwADR-L, TwiMed, CADEC and SMM4H2017. Representation models were evaluated using embedding-based semantic retrieval, whereas instruction-tuned LLMs were assessed as upstream text-correction modules. SapBERT achieved the highest Top-5 accuracy among representation models, reaching 63.8% for SNOMED CT and 58.0% for MedDRA without correction. Qwen 2 Instruct was selected as the preferred corrector on the basis of its favorable balance between Top-1 normalization performance and computational efficiency relative to substantially larger models, including Llama 3.1 Instruct (70B). Incorporation of Qwen 2 Instruct increased Top-5 accuracy to 69.4% for SNOMED CT and 63.2% for MedDRA. The resulting framework accepts heterogeneous short medical expressions without manual input pre-processing and automatically performs text refinement, semantic retrieval and terminology mapping to standardized concepts and vocabulary codes. These findings establish a benchmark-guided, scalable framework for automated medical terminology standardization.
