## Supplementary Tables S19 and S20 for "A Comparative Benchmark of Biomedical Language Models for Concept Normalization from Real-World Text"

### Sheet: Supplementary Table S19
Supplementary Table S19: Summary of reproducibility analysis of Qwen 2 Instruct across repeated inference runs with randomized input ordering
Endpoint	Mean accuracy (%)	Between-run SD (pp)	Range (pp)	Stable outcomes (%)	Mean pairwise agreement (%)	Mean Cohen's κ	Cochran's Q, P value	Equivalent pairs (±1 pp)
Full retrieval	86.36	0	0	100	100	1	Q=0.00, df=9, P=1.000	45/45
Top-1	54.63	0.033	0.094	99.53	99.77	0.995	Q=10.42, df=9, P=0.318	45/45
Top-5	69.42	0	0	100	100	1	Q=0.00, df=9, P=1.000	45/45
Top-10	74.02	0	0	100	100	1	Q=0.00, df=9, P=1.000	45/45
Top-50	83.43	0	0	100	100	1	Q=0.00, df=9, P=1.000	45/45

### Sheet: Supplementary Table S20
Supplementary Table S20: Detailed reproducibility statistics of Qwen 2 Instruct across repeated inference runs with randomized input ordering
Endpoint	Runs	Mean accuracy (%)	Between-run SD (pp)	Range (pp)	Stable outcomes (%)	Stable correct (%)	Stable incorrect (%)	Unstable (%)	Mean pairwise agreement (%)	Minimum pairwise agreement (%)	Mean Cohen's κ	Cochran's Q	Cochran df	Cochran P	Cochran's Q, P value	Equivalent pairs (±1 pp)	Holm-significant pairs
Full retrieval	10	86.36	0	0	100	86.36	13.64	0	100	100	1	0	9	1	Q=0.00, df=9, P=1.000	45/45	0
Top-1	10	54.63	0.033	0.094	99.53	54.4	45.13	0.47	99.77	99.71	0.995	10.42	9	0.3179	Q=10.42, df=9, P=0.318	45/45	0
Top-5	10	69.42	0	0	100	69.42	30.58	0	100	100	1	0	9	1	Q=0.00, df=9, P=1.000	45/45	0
Top-10	10	74.02	0	0	100	74.02	25.98	0	100	100	1	0	9	1	Q=0.00, df=9, P=1.000	45/45	0
Top-50	10	83.43	0	0	100	83.43	16.57	0	100	100	1	0	9	1	Q=0.00, df=9, P=1.000	45/45	0
